# Reassortment Network of Influenza A Virus

**DOI:** 10.1101/2021.09.09.459621

**Authors:** Xingfei Gong, Mingda Hu, Wei Chen, Haoyi Yang, Boqian Wang, Junjie Yue, Yuan Jin, Long Liang, Hongguang Ren

## Abstract

Influenza A virus (IAV) genomes are composed of eight single-stranded RNA segments. Genetic exchange through reassortment of the segmented genomes often endows IAVs with new genetic characteristics, which may affect transmissibility and pathogenicity of the viruses. However, a comprehensive understanding of the reassortment history of IAVs remains lacking. To this end, we assembled 40296 whole-genome sequences of IAVs for analysis. Using a new clustering method based on Mean Pairwise Distances in the phylogenetic trees, we classified each segment of IAVs into clades. Correspondingly, reassortment events among IAVs were detected by checking the segment clade compositions of related genomes under specific environment factors and time period. We systematically identified 1927 possible reassortment events of IAVs and constructed their reassortment network. Interestingly, minimum spanning tree of the reassortment network reproved that swine act as an intermediate host in the reassortment history of IAVs between avian species and human. Moreover, reassortment patterns among related subtypes constructed in this study are consistent with previous studies. Taken together, our genome-wide reassorment analysis of all the IAVs offers an overview of the leaping evolution of the virus and a comprehensive network representing the relationships of IAVs.

**Availability:** Source code freely available for download at https://github.com/ElevenStr/IAVreassortment, implemented in python.
