## Supplementary Tables for "Reassortment Network of Influenza A Virus": Supplementary Table S3.xlsx

### Sheet: Sheet1
location	Continent	Continet_detail
USA	North America	North America
China	Asia	East Asia
Canada	North America	North America
Hong Kong	Asia	East Asia
Singapore	Asia	Southeast Asia
Viet Nam	Asia	Southeast Asia
United Kingdom	Europe	Western Europe
New Zealand	Oceania	Oceania
Australia	Oceania	Oceania
Japan	Asia	East Asia
Peru	South America	Midwest South American
Thailand	Asia	Southeast Asia
South Korea	Asia	East Asia
Taiwan	Asia	East Asia
Nicaragua	North America	Middle America
Russia	Europe	Eastern Europe
Netherlands	Europe	Western Europe
Italy	Europe	Southern Europe
Mexico	North America	North America
Malaysia	Asia	Southeast Asia
Germany	Europe	Central Europe
Egypt	Africa	North Africa
Finland	Europe	Northern Europe
Indonesia	Asia	Southeast Asia
Denmark	Europe	Northern Europe
Sweden	Europe	Northern Europe
France	Europe	Western Europe
Greece	Europe	Southern Europe
India	Asia	South Asia
Chile	South America	Southern South America
Israel	Asia	West Asia
Spain	Europe	Southern Europe
Argentina	South America	Southern South America
Bangladesh	Asia	South Asia
Nigeria	Africa	West Africa
Iran	Asia	West Asia
Cambodia	Asia	Southeast Asia
Czech Republic	Europe	Central Europe
Brazil	South America	Eastern South America
Pakistan	Asia	South Asia
Laos	Asia	Southeast Asia
Mongolia	Asia	East Asia
Uganda	Africa	East Africa
Kenya	Africa	East Africa
Guam	Oceania	Oceania
Iceland	Europe	Northern Europe
Belgium	Europe	Western Europe
Norway	Europe	Northern Europe
Poland	Europe	Central Europe
Guatemala	North America	Middle America
Myanmar	Asia	Southeast Asia
Portugal	Europe	Southern Europe
South Africa	Africa	South Africa
Hungary	Europe	Central Europe
Switzerland	Europe	Central Europe
Dominican Republic	North America	The Caribbean
Kuwait	Asia	West Asia
Zambia	Africa	South Africa
Puerto Rico	North America	The Caribbean
Philippines	Asia	Southeast Asia
Austria	Europe	Central Europe
United Arab Emirates	Asia	West Asia
Saudi Arabia	Asia	West Asia
Colombia	South America	Northern South America
Ireland	Europe	Western Europe
Estonia	Europe	Eastern Europe
unknown	Unknown	Unknown
Turkey	Asia	West Asia
Sri Lanka	Asia	South Asia
Afghanistan	Asia	West Asia
Panama	North America	Middle America
Lebanon	Asia	West Asia
Serbia	Europe	Southern Europe
Uruguay	South America	Southern South America
Ukraine	Europe	Eastern Europe
El Salvador	North America	Middle America
Sudan	Africa	North Africa
Kazakhstan	Asia	Central Asia
Senegal	Africa	West Africa
Cote dIvoire	Africa	West Africa
Kyrgyzstan	Asia	Central Asia
Cyprus	Asia	West Asia
Slovenia	Europe	Southern Europe
New Caledonia	Oceania	Oceania
Jordan	Asia	West Asia
Cuba	North America	The Caribbean
Iraq	Asia	West Asia
Bhutan	Asia	South Asia
Paraguay	South America	Southern South America
Burkina Faso	Africa	West Africa
Ecuador	South America	Midwest South American
Gaza Strip	Asia	West Asia
Nepal	Asia	South Asia
Slovakia	Europe	Central Europe
Costa Rica	North America	Middle America
Georgia	Asia	West Asia
Romania	Europe	Southern Europe
Djibouti	Africa	East Africa
Ghana	Africa	West Africa
Luxembourg	Europe	Western Europe
USSR	Europe	Eastern Europe
Croatia	Europe	Southern Europe
Venezuela	South America	Northern South America
Bolivia	South America	Midwest South American
Ethiopia	Africa	East Africa
Algeria	Africa	North Africa
Niger	Africa	West Africa
Turkmenistan	Asia	Central Asia
Korea	Asia	East Asia
Tunisia	Africa	North Africa
Qatar	Asia	West Asia
Uzbekistan	Asia	Central Asia
Bosnia and Herzegovina	Europe	Southern Europe
Fiji	Oceania	Oceania
Bulgaria	Europe	Southern Europe
Bahrain	Asia	West Asia
Tonga	Oceania	Oceania
Azerbaijan	Asia	West Asia
Barbados	North America	The Caribbean
Haiti	North America	The Caribbean
Middle East	Asia	West Asia
Solomon Islands	Oceania	Oceania
Trinidad and Tobago	North America	The Caribbean
Latvia	Europe	Eastern Europe
Mali	Africa	West Africa
Benin	Africa	West Africa
Cameroon	Africa	Middle Africa
Czecho slovakia	Europe	Central Europe
Libya	Africa	North Africa
North Korea	Asia	East Asia
Oman	Asia	West Asia
Togo	Africa	West Africa
Zimbabwe	Africa	South Africa
Greenland	North America	North America
Cote d'Ivoire	Africa	West Africa
Kosovo	Europe	Southern Europe
Chad	Africa	North Africa
Democratic Republic of the Congo	Africa	South Africa
Morocco	Africa	North Africa
Antarctica	Antarctica	Antarctica
